# Small Non-coding RNAome of ageing chondrocytes

**DOI:** 10.1101/2020.06.17.156927

**Authors:** Panagiotis Balaskas, Jonathan A. Green, Tariq M. Haqqi, Philip Dyer, Yalda A. Kharaz, Yongxiang Fang, Xuan Liu, Tim J.M. Welting, Mandy J. Peffers

**Author notes:** Corresponding author: Mandy J Peffers.

## Abstract

**Background:** Ageing is one of the leading risk factors predisposing cartilage to musculoskeletal diseases, including osteoarthritis. Cumulative evidence suggests that small non-coding RNAs play a role in cartilage-related pathological changes. However, little research has been conducted on the effect of ageing on the expression of small non-coding RNAs in cartilage. By using small RNA sequencing, we investigated changes in the expression of small non-coding RNAs between young and old equine chondrocytes.

**Methods:** Chondrocytes were extracted from five young (4±1 years) and five old (17.4±1.9 years) macroscopically normal equine metacarpophalangeal joints. Following RNA extraction cDNA libraries were prepared and subjected to small RNA sequencing using the Illumina MiSeq platform. Differential expression analysis was performed in R using package DESeq2. For tRNA fragment analysis, tRNA reads were aligned to horse tRNA sequences using Bowtie2 version 2.2.5. Selected microRNA and small nucleolar RNA findings were validated using qRT-PCR in an extended cohort of equine chondrocytes. tRNA fragments were further investigated in low and high grade OA human cartilage tissue.

**Results:** In total, 83 sncRNAs were differentially expressed between young and old equine chondrocytes, including microRNAs, snoRNAs, snRNAs and tRNAs. Of these, 34 were expressed higher and 49 were expressed lower in old chondrocytes compared to young. qRT-PCR analysis confirmed findings in an extended cohort of equine chondrocytes. Ingenuity Pathway Analysis of differentially expressed microRNAs and their predicted target genes linked them to cartilage and OA-related pathways and diseases. tRNA fragment analysis revealed that tiRNA-5035-GluCTC and tiRNA-5031-GluCTC-1 were reduced in both high grade OA human cartilage and old equine chondrocytes.

**Conclusion:** For the first time, we have measured the effect of ageing on the expression of small non-coding RNAs in equine chondrocytes. Changes were detected in a number of different sncRNA species, including microRNAs, small nucleolar RNAs and tRNA fragments. This study supports a role for small non-coding RNAs in ageing cartilage and their potential involvement in age-related cartilage diseases.
