## Supplementary File 1 for "Small Non-coding RNAome of ageing chondrocytes"

### Sheet: Sheet1
Equine Gene	Qiagen miscript primer assay	Catalogue Number
U6	Hs_RNU6-2_1 miScript Primer Assay	MS00033740
miR-143	Hs_miR-143_1 miScript Primer Assay	MS00003514
miR-145	Hs_miR-145_1 miScript Primer Assay	MS00003528
miR-122	Hs_miR-122a_1 miScript Primer Assay	MS00003416
miR-148a	Hs_miR-148a_1 miScript Primer Assay	MS00003556
miR-181b	Hs_miR-181b_1 miScript Primer Assay	MS00006699
SNORA71	Custom miScript Primer Assay	MSC0076504
SNORA46	Custom miScript Primer Assay	MSC0076505
SNORA77	Custom miScript Primer Assay	MSC0076506
SNORD113	Custom miScript Primer Assay	MSC0076503
