## Supplementary File 2 for "Small Non-coding RNAome of ageing chondrocytes"

### Sheet: raw reads
Sample	Total Number of Reads
Sample_1-eq_young	2879184
Sample_2-eq_young	2934642
Sample_3-eq_young	2843524
Sample_4-eq_young	2977608
Sample_5-eq_young	2464880
Sample_6-eq_old	3324740
Sample_7-eq_old	3229210
Sample_8-eq_old	3107406
Sample_9-eq_old	3246534
Sample_10-eq_old	3107510

### Sheet: trimmed reads
Sample	Total Number of Reads
Sample_1-eq_young	2807558
Sample_2-eq_young	2852503
Sample_3-eq_young	2771881
Sample_4-eq_young	2889113
Sample_5-eq_young	2402315
Sample_6-eq_old	3249589
Sample_7-eq_old	3154194
Sample_8-eq_old	3011598
Sample_9-eq_old	3169377
Sample_10-eq_old	3013545

### Sheet: mapped reads
Samples	Total Reads	Mapped Reads	%Mapped Reads	Reads Mapped as a Pair	%Reads Mapped as a Pair	Pairs not Mapped as a Concordant Pair	%Pairs not Mapped as a Concordant Pair
Sample_1-eq_young	2879184	2711233	94.17	2688542	93.38	58938	2.05
Sample_2-eq_young	2934642	2767916	94.32	2750128	93.71	89022	3.03
Sample_3-eq_young	2843524	2662410	93.63	2625938	92.35	60002	2.11
Sample_4-eq_young	2977608	2791787	93.76	2771022	93.06	51404	1.73
Sample_5-eq_young	2464880	2268604	92.04	2225034	90.27	41954	1.7
Sample_6-eq_old	3324740	3122189	93.91	3075794	92.51	43378	1.3
Sample_7-eq_old	3229210	3029631	93.82	2987266	92.51	42404	1.31
Sample_8-eq_old	3107406	2916026	93.84	2895590	93.18	68056	2.19
Sample_9-eq_old	3246534	3023512	93.13	2977302	91.71	57654	1.78
Sample_10-eq_old	3107510	2896577	93.21	2868584	92.31	28336	0.9
