## Supplementary File 3 for "Small Non-coding RNAome of ageing chondrocytes"

### Sheet: Sheet1
Categories	Sample_1-eq_young	Sample_2-eq_young	Sample_3-eq_young	Sample_4-eq_young	Sample_5-eq_young	Sample_6-eq_old	Sample_7-eq_old	Sample_8-eq_old	Sample_9-eq_old	Sample_10-eq_old
C_region	0	0	0	0	0	0	0	0	0	0
exon	0.00117533	0.00298708	0.00154738	0.00195526	0.00166499	0.000873452	0.000749409	0.00183111	0.000699823	0.000303137
guide_RNA	0.000500142	0.000431398	0.000449442	0.000442637	0.000367564	0.000380782	0.000410007	0.000562527	0.000668405	0.000396459
lncRNA	0.000273689	0.000282828	0.000298222	0.00032778	0.000284801	0.000234003	0.000264461	0.000391323	0.000270442	0.000328881
miRNA	0.00498891	0.00440258	0.00485524	0.00587317	0.00558972	0.00395459	0.00436949	0.00564136	0.00446877	0.00728107
misc_RNA	3.95946e-05	3.74833e-05	4.64213e-05	6.24662e-05	5.03067e-05	3.00775e-05	3.83995e-05	4.56973e-05	4.68192e-05	3.02493e-05
novel_snoRNA	0.0134198	0.0146144	0.0154477	0.015992	0.0156073	0.0123312	0.0135724	0.0151432	0.0130441	0.0145107
protein_coding	0.00822177	0.00862661	0.00748015	0.00731057	0.0075882	0.00652322	0.00667098	0.00984873	0.00807014	0.00752242
rRNA	0.0647489	0.0761476	0.067678	0.0555446	0.0593668	0.0400109	0.0327746	0.0637973	0.0690934	0.0193184
snoRNA	0.446954	0.463231	0.46063	0.481391	0.429939	0.394949	0.440167	0.47749	0.480477	0.52071
snRNA	0.152952	0.117707	0.139362	0.122207	0.192181	0.258026	0.225731	0.105127	0.130402	0.131138
tRNA	0.0139199	0.0204495	0.0268076	0.0312338	0.0284217	0.0319429	0.0105481	0.0275342	0.00518399	0.00600352
V_segment	0	0	0	0	0	0	0	0	0	6.43602e-07
uncharacterized_Mappable	0.214452	0.214807	0.190018	0.176865	0.172784	0.188614	0.194126	0.197061	0.194807	0.164756
unmappable	0.0783541	0.0762751	0.08538	0.100794	0.0861543	0.0621294	0.0705776	0.0955273	0.0927679	0.127701
