## Supplementary File 4 for "Small Non-coding RNAome of ageing chondrocytes"

### Sheet: Sheet0
Symbol	Expr Fold Change	Source	Confidence	Symbol	Expr Fold Change
miR-122-5p (miRNAs w/seed GGAGUGU)	2.371	TargetScan Human	Moderate (predicted)	CLSTN3	-3.96
miR-122-5p (miRNAs w/seed GGAGUGU)	2.371	TargetScan Human	Moderate (predicted)	GABRA3	-2.824
miR-122-5p (miRNAs w/seed GGAGUGU)	2.371	miRecords	Experimentally Observed	NCAM1	-29.075
miR-122-5p (miRNAs w/seed GGAGUGU)	2.371	TargetScan Human	Moderate (predicted)	RUNX2	-2.233
miR-122-5p (miRNAs w/seed GGAGUGU)	2.371	TargetScan Human	High (predicted)	SEMA4D	-29.748
miR-122-5p (miRNAs w/seed GGAGUGU)	2.371	TargetScan Human	High (predicted)	SLC52A2	-2.052
miR-122-5p (miRNAs w/seed GGAGUGU)	2.371	TargetScan Human	Moderate (predicted)	WNT11	-3.806
miR-143-3p (and other miRNAs w/seed GAGAUGA)	-1.335	TargetScan Human	Moderate (predicted)	FST	1.555
miR-143-3p (and other miRNAs w/seed GAGAUGA)	-1.335	TargetScan Human	Moderate (predicted)	KCNN3	2.369
miR-143-3p (and other miRNAs w/seed GAGAUGA)	-1.335	TargetScan Human	Moderate (predicted)	MGARP	1.72
miR-148a-3p (and other miRNAs w/seed CAGUGCA)	1.29	TargetScan Human	Moderate (predicted)	ACSL5	-30.131
miR-148a-3p (and other miRNAs w/seed CAGUGCA)	1.29	TargetScan Human	Moderate (predicted)	AFF3	-1.972
miR-148a-3p (and other miRNAs w/seed CAGUGCA)	1.29	TargetScan Human	Moderate (predicted)	CENPF	-2.409
miR-148a-3p (and other miRNAs w/seed CAGUGCA)	1.29	TargetScan Human	Moderate (predicted)	COL2A1	-6.533
miR-148a-3p (and other miRNAs w/seed CAGUGCA)	1.29	TargetScan Human	Moderate (predicted)	COL4A1	-30.114
miR-148a-3p (and other miRNAs w/seed CAGUGCA)	1.29	TargetScan Human	High (predicted)	EMP1	-1.483
miR-148a-3p (and other miRNAs w/seed CAGUGCA)	1.29	TargetScan Human	Moderate (predicted)	ETV3	-2.343
miR-148a-3p (and other miRNAs w/seed CAGUGCA)	1.29	TargetScan Human	High (predicted)	FLT1	-3.452
miR-148a-3p (and other miRNAs w/seed CAGUGCA)	1.29	TargetScan Human	Moderate (predicted)	HAS3	-1.645
miR-148a-3p (and other miRNAs w/seed CAGUGCA)	1.29	TargetScan Human	Moderate (predicted)	ITGA11	-3.232
miR-148a-3p (and other miRNAs w/seed CAGUGCA)	1.29	TargetScan Human	Moderate (predicted)	LCP2	-2.806
miR-148a-3p (and other miRNAs w/seed CAGUGCA)	1.29	TargetScan Human	Moderate (predicted)	LRP4	-1.715
miR-148a-3p (and other miRNAs w/seed CAGUGCA)	1.29	TargetScan Human	Moderate (predicted)	MMP13	-2.014
miR-148a-3p (and other miRNAs w/seed CAGUGCA)	1.29	TargetScan Human	Moderate (predicted)	NREP	-1.808
miR-148a-3p (and other miRNAs w/seed CAGUGCA)	1.29	TargetScan Human	High (predicted)	NRP1	-3.018
miR-148a-3p (and other miRNAs w/seed CAGUGCA)	1.29	TargetScan Human	Moderate (predicted)	RNF144B	-1.594
miR-148a-3p (and other miRNAs w/seed CAGUGCA)	1.29	TargetScan Human	Moderate (predicted)	ROBO2	-3.343
miR-148a-3p (and other miRNAs w/seed CAGUGCA)	1.29	TargetScan Human	High (predicted)	SLC2A1	-2.059
miR-148a-3p (and other miRNAs w/seed CAGUGCA)	1.29	TargetScan Human	Moderate (predicted)	ULBP1	-2.803
miR-181b (and other miRNAs w/seed ACAUUCA)	-1.845	TargetScan Human	Moderate (predicted)	HEY2	1.844
miR-181b (and other miRNAs w/seed ACAUUCA)	-1.845	TargetScan Human	Moderate (predicted)	TNFSF11	2.537
