## Supplementary File 6 for "Small Non-coding RNAome of ageing chondrocytes"

### Sheet: Sheet1
ID	log Fold Change.old2.vs.young	FDR adjusted pValue.old2.vs.young
TCCTCGTTAGTATAGTGGTGAGTATCCCCGCCTGTCACGCGGGAGACCGGGGTTCGATTCCCCGACGGGGAG|TCACGCGGGAGACCGGGGTTCGATTCCCCGACGGGGA	9.50907	3.91705e-17
TCCTCGTTAGTATAGTGGTGAGTATCCCCGCCTGTCACGCGGGAGACCGGGGTTCGATTCCCCGACGGGGAG|TCACGCGGGAGACCGGGGTTCGATTCCCCGACGGGGAG	7.65066	8.33511e-07
TCCTCGTTAGTATAGTGGTTAGTATCCCCGCCTGTCACGCGGGAGACCGGGGTTCAATTCCCCGACGGGGAG|TCACGCGGGAGACCGGGGTTCAATTCCCCGACGGGG	7.02451	3.09546e-08
TCCTCGTTAGTATAGTGGTGAGTATCCCCGCCTGTCACGCGGGAGACCGGGGTTCGATTCCCCGACGGGGAG|TCACGCGGGAGACCGGGGTTCGATTCCCCGACGGGG	7.02296	2.71505e-10
TCCTCGTTAGTATAGTGGTGAGTATCCCCGCCTGTCACGCGGGAGACCGGGGTTCGATTCCCCGACGGGGAG|CACGCGGGAGACCGGGGTTCGATTCCCCGACGGGG	6.82692	9.23139e-10
TCCTCGTTAGTATAGTGGTTAGTATCCCCGCCTGTCACGCGGGAGACCGGGGTTCAATTCCCCGACGGGGAG|CACGCGGGAGACCGGGGTTCAATTCCCCGACGGGG	6.77309	3.0488e-07
TCCTCGTTAGTATAGTGGTTAGTATCCCCGCCTGTCACGCGGGAGACCGGGGTTCAATTCCCCGACGGGGAG|TCACGCGGGAGACCGGGGTTCAATTCCCCGACGGGGA	6.38381	0.000345637
GCATTGGTGGTTCAGTGGTAGAATTCTCGCCTGCCACGCGGGAGGCCCGGGTTCGATTCCCGGCCAATGCA|TAGAATTCTCGCCTGCCACGCG	5.78053	0.00086311
TCCTCGTTAGTATAGTGGTGAGTATCCCCGCCTGTCACGCGGGAGACCGGGGTTCGATTCCCCGACGGGGAG|CACGCGGGAGACCGGGGTTCGATTCCCCGACGGGGA	5.70208	1.10232e-06
TCCTCGTTAGTATAGTGGTGAGTATCCCCGCCTGTCACGCGGGAGACCGGGGTTCGATTCCCCGACGGGGAG|TGTCACGCGGGAGACCGGGGTTCGATTCCCCGACGGGG	5.47087	0.0063409
TCCTCGTTAGTATAGTGGTGAGTATCCCCGCCTGTCACGCGGGAGACCGGGGTTCGATTCCCCGACGGGGAG|CACGCGGGAGACCGGGGTTCGATTCCCCGACGGG	5.46543	0.00315268
GGTTCCATAGTGTAGCGGTTAGCACATCTGCTTTACACGCAGAAGGTCCTGGGTTCGAGCCCCAGTGGAACCA|ACACGCAGAAGGTCCTGGGTTCGAGCCCCAGTGGAACC	5.10559	0.00433444
GCCCGGCTAGCTCAGTCGGTAGAGCATGGGACTCTTAATCCCAGGGTCGTGGGTTCGAGCCCCACGTTGGGCG|CCGGCTAGCTCAGTCGGTAGAGCATGGGACT	5.07058	0.0205315
GCCCGACTAGCTCAGTCGGTAGAGCATGAGACTCTTAATCTCAGGGTCGTGGGTTCGAGCCCCACGTTGGGCG|GCCCGACTAGCTCAGTCGGTAGAGCATGAGACTCTTAA	5.05366	0.022532
GCCCGGCTAGCTCAGTCGGTAGAGCATGAGACTCTTAATCTCAGGGTCGTGGGTTCGAGCCCCACGTCGGGCG|GCCCGGCTAGCTCAGTCGGTAGAGCATGAGACTCTTAATCTC	5.05366	0.022532
TCCTCGTTAGTATAGTGGTTAGTATCCCCGCCTGTCACGCGGGAGACCGGGGTTCAATTCCCCGACGGGGAG|TCACGCGGGAGACCGGGGTTCAATTCCCCGACGGGGAG	5.05366	0.022532
GCATTGGTGGTTCAGTGGTAGAATTCTCGCCTGCCACGCGGGAGGCCCGGGTTCGATTCCCGGCCAATGCa|GCATTGGTGGTTCAGTGGTAG	5.0524	0.0237113
GCATGGGTGGTTCAGTGGTAGAATTCTCGCCTGCCACGCGGGAGGCCCGGGTTCGATTCCCGGCCCATGCA|GGTTCAGTGGTAGAATTCTCGCC	5.05238	0.0237113
GCATTGGTGGTTCAGTGGTAGAATTCTCGCCTGCCACGCGGGAGGCCCGGGTTCGATTCCCGGCCAATGCa|TGGTTCAGTGGTAGAATTCTCGCCTGC	5.00256	0.0378134
GCCGTGATCGTATAGTGGTTAGTACTCTGCGTTGTGGCCGCAGCAACCTCGGTTCGAATCCGAGTCACGGCA|CCGTGATCGTATAGTGGTTAGTACTCTGCG	4.93074	0.0224871
GCATTGGTGGTTCAGTGGTAGAATTCTCGCCTGCCACGCGGGAGGCCCGGGTTCGATTCCCGGCCAATGCa|GCATTGGTGGTTCAGTGGTAGAATTCTCGCCTGCCACGCGGG	4.528	0.0224871
GCATGGGTGGTTCAGTGGTAGAATTCTCGCCTGCCACGCGGGAGGCCCCCGTTCGATTCCCGGCCCATGCA|TGGTAGAATTCTCGCCTGCC	4.50512	0.00612236
tccctggtggtctagtggttaggattcgGCGCTCTCACCGCCGCGGCCCGGGTTCGATTCCCGGTCAGGGGA|TCCCTGGTGGTCTAGTGGTTAGGATTCGGCGCTCTCACCG	4.19315	0.0205315
GCCCGGCTAGCTCAGTCGGTAGAGCATGAGACTCTTAATCTCAGGGTCGTGGGTTCGAGCCCCACGTCGGGCG|GCCCGGCTAGCTCAGTCGGTAGAGCATGAGACTCTTAATCT	4.19315	0.0205315
GCATTGGTGGTTCAGTGGTAGAATTCTCGCCTGCCACGCGGGAGGCCCGGGTTCGATTCCCGGCCAATGCa|TTGGTGGTTCAGTGGTAGAATTCTCGCCTG	4.19015	0.0215693
GCCGTGATCGTATAGTGGTTAGTACTCTGCGTTGCGGCCGCAGCAACCTCGGCTCGAATCCGAGTCACGGCA|CCGTGATCGTATAGTGGTTAGTACTCTGCG	4.18297	0.0245444
GCCCGGCTAGCTCAGTCGGTAGAGCATGAGACTCTTAATCTCAGGGTCGTGGGTTCGAGCCCCACGTTGGGCG|CGGCTAGCTCAGTCGGTAGAGCATGAGA	4.16275	0.0329239
GCGCCGCTGGTGTAGTGGTATCATGCAAGATTCCCATTCTTGCGACCCGGGTTCGATTCCCGGGCGGCGCA|GCGCCGCTGGTGTAGTGGTATCATGCAAGATTCCCATTCTTGCGACCCGGGT	3.8301	0.00207923
GCATGGGTGGTTCAGTGGTAGAATTCTCGCCTGCCACGCGGGAGGCCCGGGTTCGATTCCCGGCCCATGCA|GCATGGGTGGTTCAGTGGTAGAATTCTCGCCTGCCACGCGGGAGGCCCGGGT	3.62394	0.00443884
GCATTGGTGGTTCAGTGGTAGAATTCTCGCCTGCCACGCGGGAGGCCCGGGTTCGATTCCCGGCCAATGCa|GCATTGGTGGTTCAGTGGTAGAATTCTCGCCTGCCACGCGGGAGGCCCG	3.60829	0.0333565
GCATTGGTGGTTCAGTGGTAGAATTCTCGCCTGCCACGCGGGAGGCCCGGGTTCGATTCCCGGCCAATGCA|GCATTGGTGGTTCAGTGGTAGAATTCTCGCCTGCCACGCGGGAGGCCCGGG	3.52237	0.00161545
GCCCGACTAGCTCAGTCGGTAGAGCATGAGACTCTTAATCTCAGGGTCGTGGGTTCGAGCCCCACGTTGGGCG|CCGACTAGCTCAGTCGGTAGAGCATGAGA	3.51445	0.0189962
GCCCGGCTAGCTCAGTCGGTAGAGCATGGGACTCTTAATCCCAGGGTCGTGGGTTCGAGCCCCACGTTGGGCG|CCGGCTAGCTCAGTCGGTAGAGCATGGGA	3.35754	0.0452128
GCCCGGCTAGCTCAGTCGGTAGAGCATGAGACTCTTAATCTCAGGGTCGTGGGTTCGAGCCCCACGTTGGGCG|CCGGCTAGCTCAGTCGGTAGAGCATGAGAC	2.9606	0.0184764
GCATTGGTGGTTCAGTGGTAGAATTCTCGCCTGCCACGCGGGAGGCCCGGGTTCGATTCCCGGCCAATGCA|CATTGGTGGTTCAGTGGTAGAATTCTCGCCTGCCACGCGGGAGGCCCGGGT	2.90716	0.0470696
GCATTGGTGGTTCAGTGGTAGAATTCTCGCCTGCCACGCGGGAGGCCCGGGTTCGATTCCCGGCCAATGCa|GCATTGGTGGTTCAGTGGTAGAATTCTCGCCTGCCACGCGGGAGGCCCGGG	2.90162	0.0184764
GCCCGGCTAGCTCAGTCGGTAGAGCATGGGACTCTTAATCCCAGGGTCGTGGGTTCGAGCCCCACGTTGGGCG|CGGCTAGCTCAGTCGGTAGAGCATGGGA	2.88639	0.0178397
GCATTGGTGGTTCAGTGGTAGAATTCTCGCCTGCCACGCGGGAGGCCCGGGTTCGATTCCCGGCCAATGCA|TAGAATTCTCGCCTGCCACG	2.69979	0.00135463
GCATGGGTGGTTCAGTGGTAGAATTCTCGCCTGCCACGCGGGAGGCCCCCGTTCGATTCCCGGCCCATGCA|TAGAATTCTCGCCTGCCACG	2.69005	0.000375091
GCATTGGTGGTTCAGTGGTAGAATTCTCGCCTGCCACGCGGGAGGCCCGGGTTCGATTCCCGGCCAATGCa|GCATTGGTGGTTCAGTGGTAGAATTCTCGCCTGCCACGCGGGAGGCCCGGGT	2.64732	0.00161545
GCATTGGTGGTTCAGTGGTAGAATTCTCGCCTGCCACGCGGGAGGCCCGGGTTCGATTCCCGGCCAATGCA|GCATTGGTGGTTCAGTGGTAGAATTCTCGCCTGCCACGCGGGAGGCCCGGGT	2.63486	0.00086311
GCATTGGTGGTTCAGTGGTAGAATTCTCGCCTGCCACGCGGGAGGCCCGGGTTCGATTCCCGGCCAATGCa|TAGAATTCTCGCCTGCCACG	2.63066	0.000345637
GCGTTGGTGGTATAGTGGTGAGCATAGCTGCCTTCCAAGCAGTTGACCCGGGTTCGATTCCCGGCCAACGCA|GCGTTGGTGGTATAGTGGTGAGCATAGCTGCCTTCCAAGCAGTTGACCCGGGT	2.15542	0.0018885
GCATTGGTGGTTCAATGGTAGAATTCTCGCCTCCCACGCGGGAGACCCGGGTTCGATTCCCGGCCAATGCA|GCATTGGTGGTTCAATGGTAGAATTCTCGCCTCCCACGCGGGAGACCCGGGT	2.00023	0.0202965
tccctggtggtctagtggttaggattcgGCGCTCTCACCGCCGCGGCCCGGGTTCGATTCCCGGTCAGGgaa|TCCCTGGTGGTCTAGTGGTTAGGATTCGGCGCT	-1.8027	0.018587
tccctggtggtctagtggttaggattcgGCGCTCTCACCGCCGCGGCCCGGGTTCGATTCCCGGTCAgggaa|TCCCTGGTGGTCTAGTGGTTAGGATTCGGCGCT	-1.94893	0.0130908
tccctggtggtctagtggttaggattcgGCGCTCTCACCGCCGCGGCCCGGGTTCGATTCCCGGTCAGggaa|TCCCTGGTGGTCTAGTGGTTAGGATTCGGCGCT	-1.98716	0.00635725
GCATGGGTGGTTCAGTGGTAGAATTCTCGCCTGCCACGCGGGAGGCCCGGGTTCGATTCCCGGCCCATGCA|GCATGGGTGGTTCAGTGGTAGAATTCTCGC	-2.05695	0.0253991
GTTTCCGTAGTGTAGTGGTTATCACGTTCGCCTCACACGCGAAAGGTCCCCGGTTCGAAACCGGGCGGGAAca|GTTTCCGTAGTGTAGTGGTTATCACGTTCGCC	-2.10875	0.00454368
GTTTCCGTAGTGTAGTGGTTATCACGTTCGCCTAACACGCGAAAGGTCCCCGGTTCGAAACCGGGCGGAAACA|GTTTCCGTAGTGTAGTGGTTATCACGTTCGC	-2.14371	0.0237113
GCATTGGTGGTTCAGTGGTAGAATTCTCGCCTGCCACGCGGGAGGCCCGGGTTCGATTCCCGGCCAATGCa|GCATTGGTGGTTCAGTGGTAGAATTCTCG	-2.23424	0.0159758
GCATTGGTGGTTCAGTGGTAGAATTCTCGCCTGCCACGCGGGAGGCCCGGGTTCGATTCCCGGCCAATGCA|GCATTGGTGGTTCAGTGGTAGAATTCTCG	-2.23984	0.0161576
GCATGGGTGGTTCAGTGGTAGAATTCTCGCCTGCCACGCGGGAGGCCCCCGTTCGATTCCCGGCCCATGCA|GCATGGGTGGTTCAGTGGTAGAATTCTCGC	-2.26122	0.0205315
GTTTCCGTAGTGTAGTGGTTATCACGTTCGCCTCACACGCGAAAGGTCCCCGGTTCGAAACCGGGCGGAAACA|GTTTCCGTAGTGTAGTGGTTATCACGTTCGCC	-2.34758	0.00145224
GTTTCCGTAGTGTAGTGGTTATCACGTTCGCCTAACACGCGAAAGGTCCCCGGTTCGAAACCGGGCGGAAACA|GTTTCCGTAGTGTAGTGGTTATCACGTTCGCC	-2.36874	0.00161545
tccctggtggtctagtggttaggattcgGCGCTCTCACCGCCGCGGCCCGGGTTCGATTCCCGGTCAGGGAA|TCCCTGGTGGTCTAGTGGTTAGGATTCGGCGCT	-2.4108	0.00145224
GTTTCCGTAGTGTAGTGGTTATCACGTTCGCCTCACACGCGAAAGGTCCCCGGTTCGAAACCGGGCGGGAAca|GTTTCCGTAGTGTAGTGGTTATCACGTTCGC	-2.41935	0.0130908
tccctggtggtctagtggttaggattcgGCGCTCTCACCGCCGCGGCCCGGGTTCGATTCCCGGTCAGGGAA|TCCCTGGTGGTCTAGTGGTTAGGATTCGGCGCTCT	-2.44558	0.0431223
GCATTGGTGGTTCAGTGGTAGAATTCTCGCCTGCCACGCGGGAGGCCCGGGTTCGATTCCCGGCCAATGCa|GCATTGGTGGTTCAGTGGTAGAATTCTCGC	-2.46075	0.00141005
GCATTGGTGGTTCAGTGGTAGAATTCTCGCCTCCCACGCGGGTGACCCGGGTTCGATTCCCGGCCAATGCA|GCATTGGTGGTTCAGTGGTAGAATTCTCGC	-2.47187	0.00161545
GCATTGGTGGTTCAGTGGTAGAATTCTCGCCTGCCACGCGGGAGGCCCGGGTTCGATTCCCGGCCAATGCA|GCATTGGTGGTTCAGTGGTAGAATTCTCGC	-2.47459	0.00143988
tccctggtggtctagtggttaggattcgGCGCTCTCACCGCCGCGGCCCGGGTTCGATTCCCGGTCAGggaa|TCCCTGGTGGTCTAGTGGTTAGGATTCGGCGCTC	-2.53338	0.0178397
tccctggtggtctagtggttaggattcgGCGCTCTCACCGCCGCGGCCCGGGTTCGATTCCCGGTCAGggaa|TCCCTGGTGGTCTAGTGGTTAGGATTCGGCGCTCT	-2.60998	0.0261864
GTTTCCGTAGTGTAGTGGTTATCACGTTCGCCTCACACGCGAAAGGTCCCCGGTTCGAAACCGGGCGGGAAca|GTTTCCGTAGTGTAGTGGTTATCACGTTCGCCTC	-2.6716	0.014821
TCCCACATGGTCTAGCGGTTAGGATTCCTGGTTTTCACCCAGGCGGCCCGGGTTCGACTCCCGGTGTGGGAA|TCCCACATGGTCTAGCGGTTAGGATTCCTGGTTT	-2.79086	0.0178397
GTTTCCGTAGTGTAGTGGTTATCACGTTCGCCTAACACGCGAAAGGTCCCCGGTTCGAAACCGGGCGGAAACA|GTTTCCGTAGTGTAGTGGTTATCACGTTCGCCT	-2.81433	0.0170426
GCATTGGTGGTTCAGTGGTAGAATTCTCGCCTGCCACGCGGGAGGCCCGGGTTCGATTCCCGGCCAATGCa|GCATTGGTGGTTCAGTGGTAGAATTCTC	-3.20997	0.00153167
GCATTGGTGGTTCAGTGGTAGAATTCTCGCCTGCCACGCGGGAGGCCCGGGTTCGATTCCCGGCCAATGCA|GCATTGGTGGTTCAGTGGTAGAATTCTC	-3.24714	0.00086311
GTTTCCGTAGTGTAGTGGTTATCACGTTCGCCTCACACGCGAAAGGTCCCCGGTTCGAAACCGGGCGGAAACA|GTTTCCGTAGTGTAGTGGTTATCACGTTCGC	-3.35145	0.00378407
GTTTCCGTAGTGTAGTGGTTATCACGTTCGCCTCACACGCGAAAGGTCCCCGGTTCGAAACCGGGCGGAAACA|GTTTCCGTAGTGTAGTGGTTATCACGTTCGCCTC	-3.41675	0.00292467
GCATTGGTGGTTCAGTGGTAGAATTCTCGCCTCCCACGCGGGTGACCCGGGTTCGATTCCCGGCCAATGCA|GCATTGGTGGTTCAGTGGTAGAATTCTC	-3.45303	0.00143988
tccctggtggtctagtggttaggattcgGCGCTCTCACCGCCGCGGCCCGGGTTCGATTCCCGGTCAgggaa|TCCCTGGTGGTCTAGTGGTTAGGATTCGGCGCTCT	-3.61412	0.00493963
GCATGGGTGGTTCAGTGGTAGAATTCTCGCCTGCCACGCGGGAGGCCCGGGTTCGATTCCCGGCCCATGCA|GCATGGGTGGTTCAGTGGTAGAATTCTC	-3.70984	0.0116655
tccctggtggtctagtggttaggattcgGCGCTCTCACCGCCGCGGCCCGGGTTCGATTCCCGGTCAGggaa|TCCCTGGTGGTCTAGTGGTTAGGATTCGGCGCTCTC	-3.71006	0.0345633
GTTTCCGTAGTGTAGTGGTTATCACGTTCGCCTCACACGCGAAAGGTCCCCGGTTCGAAACCGGGCGGGAAca|GTTTCCGTAGTGTAGTGGTTATCACGTTCGCCT	-3.87369	0.00161545
tccctggtggtctagtggttaggattcgGCGCTCTCACCGCCGCGGCCCGGGTTCGATTCCCGGTCAGGGAA|TCCCTGGTGGTCTAGTGGTTAGGATTCGGCGCTCTC	-3.98159	0.0116655
GTTTCCGTAGTGTAGTGGTTATCACGTTCGCCTAACACGCGAAAGGTCCCCGGTTCGAAACCGGGCGGAAACA|GTTTCCGTAGTGTAGTGGTTATCACGTTC	-4.198	0.0178397
GCATTGGTGGTTCAGTGGTAGAATTCTCGCCTGCCACGCGGGAGGCCCGGGTTCGATTCCCGGCCAATGCA|GCATTGGTGGTTCAGTGGTAGAATTCT	-5.48054	0.00243662
GTTTCCGTAGTGTAGTGGTTATCACGTTCGCCTCACACGCGAAAGGTCCCCGGTTCGAAACCGGGCGGGAAca|GTTTCCGTAGTGTAGTGGTTATCACGTTC	-7.66854	0.00345824
GTTTCCGTAGTGTAGTGGTTATCACGTTCGCCTCACACGCGAAAGGTCCCCGGTTCGAAACCGGGCGGAAACA|GTTTCCGTAGTGTAGTGGTTATCACGTTC	-7.69586	0.00145224
GCATTGGTGGTTCAATGGTAGAATTCTCGCCTCCCACGCGGGAGACCCGGGTTCGATTCCCGGCCAATGCA|GCATTGGTGGTTCAATGGTAGAATTCTCGC	-8.25621	6.67569e-05
